# Defining short linear motif binding determinants by phage-based multiplexed deep mutational scanning

**DOI:** 10.1101/2024.08.06.606761

**Authors:** Caroline Benz, Lars Maasen, Leandro Simonetti, Filip Mihalic, Richard Lindqvist, Ifigenia Tsitsa, Per Jemth, Anna K. Överby, Norman E. Davey, Ylva Ivarsson

## Abstract

Deep mutational scanning (DMS) has emerged as a powerful approach for evaluating the effects of mutations on binding or function. Here, we developed a multiplexed DMS by phage display protocol to define the binding determinants of short linear motifs (SLiMs) binding to peptide binding domains. We first designed a benchmarking DMS library to evaluate the performance of the approach on well-known ligands for eleven different peptide binding domains, including the talin-1 PTB domain. Systematic benchmarking against a gold-standard set of motifs from the eukaryotic linear motif (ELM) database confirmed that the DMS by phage analysis correctly identifies known motif binding determinants. The DMS analysis further defined a non-canonical PTB binding motif, with a putative extended conformation. A second DMS library was designed aiming to provide information on the binding determinants for 19 SLiM-based interactions between human and SARS-CoV-2 proteins. The analysis confirmed the affinity determining residues of viral peptides binding to host proteins, and refined the consensus motifs in human peptides binding to five domains from SARS-CoV-2 proteins, including the non-structural protein (NSP) 9. The DMS analysis further pinpointed mutations that increased the affinity of ligands for NSP3 and NSP9. An affinity improved cell-permeable NSP9-binding peptide was found to exert stronger antiviral effects as compared to the initial wild-type peptide. Our study demonstrates that DMS by phage display can efficiently be multiplexed and applied to refine binding determinants, and shows how DMS by phage display can guide peptide-engineering efforts.
