## Supplemental Table 2 for "Defining short linear motif binding determinants by phage-based multiplexed deep mutational scanning"

### Sheet: DeMuScan
Uniprot Accession	Gene Name	Domain Short Name	Region Start	Region End	Vector	Source
Q00987	MDM2	SWIB/MDM2 domain	17	125	pETM33	Genescript
O95271	TNKS	12 ANK repeats	174	649	pETM33	Genescript
Q13283	G3BP1	NTF2 domain	1	139	pETM33	Genescript
Q9UN86	G3BP2	NTF2 domain	1	139	pETM33	Genescript
Q14145	KEAP1	6 Kelch repeats	321	609	pETM33	Genescript
Q96ST3	SIN3A	PAH domain	295	383	pETM33	Genescript
P07947	YES1	SH3 domain	90	152	pETM33	Genescript
P06730	EIF4E	EIF4E	1	217	pETM33	Genescript
O75381	PEX14	PEX14	16	84	pETM33	Genescript
O15151	MDM4	SWIB/MDM2 domain	14	111	pETM33	Genescript
P67775	PPP2CA	B56 domain	1	486	-	Protein providedd by Jakob Nilsson
P11940	PABPC1	PABC domain	544	623	pHH0103	Sidhu lab (Teyra et al., 2020)
Q9Y490	TLN1	Phosphotyrosine-binding (PTB) domain	309	401	pHH0103	Sidhu lab (Teyra et al., 2020)

### Sheet: DeMuCoV
Uniprot Accession	Gene Name	Domain Short Name	Region Start	Region End	Vector	Source
P0DTC1	ORF1ab	Nsp3a Ub1	819	925	pETM33	Genescript
P0DTC1	ORF1ab	Nsp3b ADRP	1023	1192	pETM33	Genescript
P0DTC1	ORF1ab	Nsp3c SUD-M	1356	1493	pETM33	Genescript
P0DTC1	ORF1ab	Nsp9	4141	4253	pETM33	Genescript
P0DTC1	ORF1ab	Nsp16	6799	7088	pETM33	Genescript
P0DTC1	ORF1ab	Nsp5 Mpro C3402A	3264	3569	pETM33	Genescript
Q13283	G3BP1	NTF2 domain	1	139	pETM33	Genescript
Q9UN86	G3BP2	NTF2 domain	1	139	pETM33	Genescript
Q93009	USP7	MATH domain	53	206	pETM33	Genescript
Q96CW1	AP2M1	Mu homology domain	160	435	pHH0103	Sidhu lab (Teyra et al., 2020)
Q9NYB9	ABI2	SH3 domain	444	508	pETM33	Genescript
Q9UQB8	BAIAP2	SH3 domain	374	437	pETM33	Genescript
P00519	ABL1	SH3 domain	60	121	pETM33	Genescript
P15311	EZR	FERM domain	2	295	pGEX-4T1	Ali et al., 2022
P35241	RDX	FERM domain	5	295	pET42a(+)	Ali et al., 2022
-	-	GST (empty vector)			pGEX-4T1
