## Supplemental Table 3 for "Defining short linear motif binding determinants by phage-based multiplexed deep mutational scanning"

### Sheet: DeMuScan
Table S3.Overview of affinity data.
Protein domain	Name	Uniprot	Start	End	Peptide sequence	KD [µM]	SEM KD [µM]	IC50 [µM]	SEM IC50 [µM]	N-term modification	C-term modification
TLN1 PTB	TPTE2 wt	Q6XPS3	94	107	DLIFTDSKLYIPLE	4.9	0.34	15	1	-	amidation
TLN1 PTB	TPTE2_F97W	Q6XPS3	92	107	LADLIWTDSKLYIPLE	0.1	0.04	0.4	0.12	acetylation	amidation
TLN1 PTB	TPTE2_F97A	Q6XPS3	92	107	LADLIATDSKLYIPLE	NB				acetylation	amidation
TLN1 PTB	TPTE2_F97Y	Q6XPS3	92	107	LADLIYTDSKLYIPLE	150	68	440	200	acetylation	amidation
TLN1 PTB	TPTE2_S100N	Q6XPS3	92	107	LADLIFTDNKLYIPLE	1.7	0.46	5.2	1.4	acetylation	amidation
TLN1 PTB	TPTE2_K101A	Q6XPS3	92	107	LADLIFTDSALYIPLE	15	4.6	45	14	acetylation	amidation
TLN1 PTB	TPTE2_Y103W	Q6XPS3	92	107	LADLIFTDSKLWIPLE	22	11	66	32	acetylation	amidation
TLN1 PTB	TPTE2_I104L	Q6XPS3	92	107	LADLIFTDSKLYLPLE	4.5	0.8	14	2.4	acetylation	amidation
TLN1 PTB	TPTE2_I104A	Q6XPS3	92	107	LADLIFTDSKLYAPLE	18	3.1	55	9.5	acetylation	amidation

### Sheet: DeMuCoV
S1 Table S3.Overview of affinity data.
Protein domain	Name	Organism	Uniprot	Start	End	Peptide sequence	KD [µM]	SEM KD [µM]	IC50 [µM]	SEM IC50 [µM]	N-term modification	C-term modification	Comment
G3BP1	N A12D	Sars-CoV2	P0DTC9	12	26	DPRITFGGPSDSTGSY	2.7	0.36	9.9	1.1	acetylation	amidation
G3BP1	N P13E	Sars-CoV2	P0DTC9	12	26	AERITFGGPSDSTGSY	6.8	1.6	22	4.7	acetylation	amidation
G3BP1	N R14L	Sars-CoV2	P0DTC9	12	26	APLITFGGPSDSTGSY	3	0.6	11	1.8	acetylation	amidation
G3BP1	N T15E	Sars-CoV2	P0DTC9	12	26	APRIEFGGPSDSTGSY	16	1.7	49	4.9	acetylation	amidation
G3BP1	N G19A	Sars-CoV2	P0DTC9	12	26	APRITFGAPSDSTGSY	1.1	0.12	5.2	0.35	acetylation	amidation
G3BP1	N P20F	Sars-CoV2	P0DTC9	12	26	APRITFGGFSDSTGSY	14	2.5	44	7.4	acetylation	amidation
G3BP1	N S21Y	Sars-CoV2	P0DTC9	12	26	APRITFGGPYDSTGSY	4.7	2.3	16	6.7	acetylation	amidation
G3BP1	N wt	Sars-CoV2	P0DTC9	12	26	APRITFGGPSDSTGSY	2.3	0.31	8.7	0.91	acetylation	amidation
G3BP1	N wt	Sars-CoV2	P0DTC9	12	26	APRITFGGPSDSTGSY	1.3	0.1			FITC
NSP9	NOTCH4 wt	human	Q99466	1606	1621	QGAWLGAPEPWEPLLD	72	4.4	205	11	acetylation	amidation
NSP9	NOTCH4 A1608V	human	Q99466	1606	1621	QGVWLGAPEPWEPLLD	16	0.5	59	1.2	acetylation	amidation
NSP9	NOTCH4 A1608S	human	Q99466	1606	1621	QGSWLGAPEPWEPLLD	216	5.1	583	13	acetylation	amidation
NSP9	NOTCH4 A1612I	human	Q99466	1606	1621	QGAWLGIPEPWEPLLD	50	0.2	149	0.5	acetylation	amidation
NSP9	NOTCH4 P1613V	human	Q99466	1606	1621	QGAWLGAVEPWEPLLD	33	2.9	105	7.6	acetylation	amidation
NSP9	NOTCH4 E1614V	human	Q99466	1606	1621	QGAWLGAPVPWEPLLD	61	3.6	178	9.3	acetylation	amidation
NSP9	NOTCH4 P1615Y	human	Q99466	1606	1621	QGAWLGAPEYWEPLLD	51	1.9	152	5	acetylation	amidation
NSP9	NOTCH4 W1616Y	human	Q99466	1606	1621	QGAWLGAPEPYEPLLD	57	2.5	167	6.5	acetylation	amidation
NSP9	NOTCH4 E1617F	human	Q99466	1606	1621	QGAWLGAPEPWFPLLD	35	1.3	109	3.5	acetylation	amidation
NSP9	NOTCH4 A1608V P1613V	human	Q99466	1606	1621	QGVWLGAVEPWEPLLD	5.9	0.4	33.4	1.2	acetylation	amidation
NSP9	NKRF	human				FITC-AEGIDIGEMPSYDLVL	15.5				FITC
NSP3C SUD-M	PRDM14 wt	human	Q9GZV8	196	211	QFTEEDLHFVLYGVTPY	74	5.3	400	24	acetylation	amidation
NSP3C SUD-M	PRDM14 D201E	human	Q9GZV8	196	211	QFTEEELHFVLYGVTPY	5.4	0.56	90	2.5	acetylation	amidation
NSP3C SUD-M	PRDM14 H203M	human	Q9GZV8	196	211	QFTEEDLMFVLYGVTPY	13	0.63	124	2.8	acetylation	amidation
NSP3C SUD-M	PRDM14 Y207E	human	Q9GZV8	196	211	QFTEEDLHFVLEGVTPY	40	3.4	243	15	acetylation	amidation
NSP3C SUD-M	PRDM14 D201A	human	Q9GZV8	196	211	QFTEEALHFVLYGVTPY	226.4	2.1	1050	9.3	acetylation	amidation
NSP3C SUD-M	PRDM14 D201N	human	Q9GZV8	196	211	QFTEENLHFVLYGVTPY	313	42	1428	181	acetylation	amidation
NSP3C SUD-M	PRDM14	human	Q9GZV8	197	212	FITC-FTEEDLHFVLYGVTPS					FITC
NSP3a UB1	NCOA2 wt	human	Q15596	1073	1088	PSDEGALLDQLYLALR	39	0.7	139	1.5	acetylation	amidation
NSP3a UB1	NCOA2 G1077Q	human	Q15596	1073	1088	PSDEQALLDQLYLALR	19	2.6	98	5.6	acetylation	amidation
NSP3a UB1	NCOA2 D1081Q	human	Q15596	1073	1088	PSDEGALLQQLYLALR	24	8.9	108	19.5	acetylation	amidation
NSP3a UB1	NCOA2 G1077Q D1081Q	human	Q15596	1073	1088	PSDEQALLQQLYLALR	5.1	0.6	66.2	1.4	acetylation	amidation
NSP3a UB1	NCOA2	human	Q15596	1074	1089	FITC-SDEGALLDQLYLALRN	67				FITC
NSP3 ADRP	MBOAT1 wt	human	Q6ZNC8	17	32	STYLHPLSELLGIPLD	49	1.3	175	3.3	acetylation	amidation
NSP3 ADRP	MBOAT1 Y19A	human	Q6ZNC8	17	32	STALHPLSELLGIPLDY	161	4.4	452	10.9	acetylation	amidation
NSP3 ADRP	MBOAT1 L20I	human	Q6ZNC8	17	32	STYIHPLSELLGIPLD	152	1.3	429	3.3	acetylation	amidation
NSP3 ADRP	MBOAT1 L27F	human	Q6ZNC8	17	32	STYLHPLSELFGIPLD	82	1.7	255	4.2	acetylation	amidation
NSP3 ADRP	MBOAT1 G28T	human	Q6ZNC8	17	32	STYLHPLSELLTIPLD	104	5.2	311	12.9	acetylation	amidation
NSP3 ADRP	MBOAT1 I29M	human	Q6ZNC8	17	32	STYLHPLSELLGMPLD	86.5	1	267.6	2.4	acetylation	amidation
NSP3 ADRP	MBOAT1 P30A	human	Q6ZNC8	17	32	STYLHPLSELLGIALD	couldnot be found anymore				acetylation	amidation
NSP3 ADRP	MBOAT1 L31F	human	Q6ZNC8	17	32	STYLHPLSELLGIPFD	93	1.5	285	3.6	acetylation	amidation
NSP3 ADRP	MBOAT1	human	Q6ZNC8	16	31	FITC-GSTYLHPLSELLGIPL	50.8				FITC
